# Queryfuse is a sensitive algorithm for detection of gene-specific fusions

**DOI:** 10.1101/2020.03.15.993089

**Authors:** Yuxiang Tan

**Affiliations:** Boston University, United States

## Abstract

Recurrent chromosomal translocations, known as fusions, play important roles in carcinogenesis. They can serve as valuable diagnostic and therapeutic targets. RNA-seq is an ideal platform for detecting transcribed fusions, and computational methods have been developed to identify fusion transcripts from RNA-seq data. However, some transciptome realignment procedures for these methods are unnecessary, making this task computationally expensive and time consuming. Therefore, we have developed QueryFuse, a novel hypothesis-based algorithm that identifies gene-specific fusion from pre-aligned RNA-seq data. It is designed to help biologists quickly find and/or computationally validate fusions of interest, together with visualization and detailed properties of supporting reads. By aligning reads to Query genes at the pre-processing step with a more sensitive, memory intensive local aligner, QueryFuse can reduce alignment time and improve detection sensitivity.

QueryFuse performed better or at comparable levels with two popular tools (deFuse and TopHatFusion) on both simulated and well-annotated cell-line datasets. Finally, using QueryFuse, we identified a novel fusion event with a potential therapeutic implication in clinical samples. Taken together, our results showed that QueryFuse is efficient and reliable for detecting gene-specific fusion events.
