## Supplemental table1 for "Queryfuse is a sensitive algorithm for detection of gene-specific fusions"

### Sheet: Simulation matrix example
Split/Span read # per fusion	1/0	3/1	5/1	7/2	10/3	15/4	20/5	30/8	50/13	100/26
Simulation1	100 fusions	100 fusions	100 fusions	100 fusions	100 fusions	100 fusions	100 fusions	100 fusions	100 fusions	100 fusions
Simulation2	100 fusions	100 fusions	100 fusions	100 fusions	100 fusions	100 fusions	100 fusions	100 fusions	100 fusions	100 fusions
……	……	……	……	……	……	……	……	……	……	……
Simulation100	100 fusions	100 fusions	100 fusions	100 fusions	100 fusions	100 fusions	100 fusions	100 fusions	100 fusions	100 fusions
