## Supplemental table3 for "Queryfuse is a sensitive algorithm for detection of gene-specific fusions"

### Sheet: Recall, precision distribution
Recall:			deFuse			TophatFusion			QueryFuse
	Split #	Span #	recall_fusion	Standard Deviation	95%CI	recall_fusion	Standard Deviation	95%CI	recall_fusion	Standard Deviation	95%CI
	1	0	0	0	0	0	0	0	0	0	0
	3	1	0	0	0	0.7545	0.0416424	0.00816176	0.7617	0.0382722	0.0075012
	5	1	0.0002	0.00140705	0.000275777	0.7946	0.0348277	0.00682611	0.8561	0.039489	0.00773971
	7	2	0.0087	0.00895048	0.00175426	0.8127	0.0381347	0.00747426	0.8851	0.0314464	0.00616339
	10	3	0.0894	0.0337794	0.00662065	0.8222	0.0309636	0.00606876	0.8846	0.0354315	0.00694445
	15	4	0.3386	0.0514246	0.010079	0.8327	0.036261	0.00710702	0.8866	0.0702409	0.013767
	20	5	0.7446	0.0689667	0.0135172	0.8395	0.0387266	0.00759027	0.8989	0.0312337	0.0061217
	30	8	0.7865	0.0663687	0.013008	0.8366	0.0364933	0.00715255	0.9026	0.0338332	0.00663119
	50	13	0.8209	0.0594435	0.0116507	0.845	0.0361115	0.00707772	0.8799	0.0347718	0.00681516
	100	26	0.8433	0.060437	0.0118454	0.8398	0.0329671	0.00646143	0.8853	0.0364444	0.00714296
Precision			deFuse			TophatFusion			QueryFuse
	Split #	Span #	precision_fusion	Standard Deviation	95%CI	precision_fusion	Standard Deviation	95%CI	precision_fusion	Standard Deviation	95%CI
	1	0	0	0	0	NA	NA	NA	NA	NA	NA
	3	1	0	0	0	0.986096	0.0132475	0.00259645	0.988634	0.0115077	0.00225546
	5	1	0.0263158	0.147026	0.0381684	0.984629	0.0132186	0.0025908	0.984593	0.0136413	0.00267364
	7	2	0.501961	0.403764	0.0858353	0.983914	0.0124722	0.00244451	0.985582	0.0157814	0.0030931
	10	3	0.871298	0.112024	0.0219562	0.980094	0.0139704	0.00273815	0.987026	0.0120919	0.00236997
	15	4	0.931043	0.0428519	0.00839882	0.979396	0.0145675	0.00285518	0.992679	0.0097035	0.00190185
	20	5	0.944553	0.0268786	0.00526811	0.978112	0.0144302	0.00282827	0.993197	0.00966176	0.00189367
	30	8	0.947042	0.0245242	0.00480666	0.978663	0.0155643	0.00305055	0.993023	0.0101235	0.00198417
	50	13	0.95107	0.0220629	0.00432424	0.976624	0.0142416	0.00279131	0.993874	0.00971472	0.00190405
	100	26	0.947746	0.0290341	0.00569057	0.978201	0.0174205	0.00341435	0.991769	0.00984487	0.00192956
